# Assessing SARS-CoV-2 spatial phylogenetic structure: Evidence from RNA and protein sequences

**DOI:** 10.1101/2020.06.05.135954

**Authors:** Leandro R. Jones, Julieta M. Manrique

## Abstract

Severe acute respiratory syndrome coronavirus 2 (SARS-CoV-2) is an emergent RNA virus that spread around the planet in about 4 months. The consequences of this rapid dispersion are under investigation. In this work, we analyzed thousands of genomes and protein sequences from Africa, America, Asia, Europe, and Oceania. We show that the virus is a complex of slightly different variants that are unevenly distributed on Earth, and demonstrate that SARS-CoV-2 phylogeny is spatially structured. Remarkably, the virus phylogeographic patterns were associated with ancestral amino acidic mutations. We hypothesize that geographic structuring is the result of founder effects occurring as a consequence of, and local evolution occurring after, long-distance dispersal. Based on previous studies, the possibility that this could significantly affect the virus phenotype is not remote.
