## Supplementary material for "Assessing SARS-CoV-2 spatial phylogenetic structure: Evidence from RNA and protein sequences": Table S3

### Sheet: Table 2
Table S3. SVs present in the small dataset and the corresponding distributions.
		Observed (Obs.) and expected (Exp.) frequencies are shown, together with standardized deviations from expectancy [(O-2)2/E].
		Asia			Europe			North America			Oceania			South America
SV	Sequences	Obs.	Exp.	(O-E)2/E	Obs.	Exp	(O-E)2/E	Obs.	Exp.	(O-E)2/E	Obs	Exp.	(O-E)2/E	Obs.	Exp.	(O-E)2/E	Row sums	G. total
v_1	ISL402125,ISL408479,ISL411953,ISL402119,ISL402124,ISL411927,ISL403929,ISL413618,ISL413620,ISL413621,ISL414479,ISL413608,ISL413610,ISL413614,ISL406716,ISL406717,ISL410531,ISL410532,ISL412026,ISL406800,ISL411915,ISL403963,ISL404228,ISL402129,ISL403962,ISL412899,ISL406538,ISL407313,ISL406970,ISL414487	22	11.983	8.37355	1	13.0028	11.0797	7	3.99433	2.26171	0	0.934844	0.934844	0	0.0849858	0.0849858	30	353
v_2	ISL414423,ISL415463,ISL415496,ISL415502,ISL415514,ISL415523,ISL414433,ISL413584,ISL414439,ISL414446,ISL415529,ISL415533,ISL414552,ISL414564	0	5.59207	5.59207	14	6.06799	10.3686	0	1.86402	1.86402	0	0.436261	0.436261	0	0.0396601	0.0396601	14
v_3	ISL414691,ISL413729,ISL414689,ISL414690,ISL413691,ISL413746,ISL413748,ISL412979,ISL407893	8	3.5949	5.3979	0	3.90085	3.90085	0	1.1983	1.1983	1	0.280453	1.84611	0	0.0254958	0.0254958	9	Col. sums:	Asia	Eur	NAM	OCE	SAM
v_4	ISL413518,ISL413519,ISL413521,ISL413513,ISL413514,ISL413516,ISL407193	7	2.79603	6.32086	0	3.03399	3.03399	0	0.932011	0.932011	0	0.21813	0.21813	0	0.01983	0.01983	7	Subtotal:	141	153	47	11	1
v_5	ISL406593,ISL403932,ISL403933,ISL403935,ISL406030	5	1.99717	4.5149	0	2.16714	2.16714	0	0.665722	0.665722	0	0.155807	0.155807	0	0.0141643	0.0141643	5
v_6	ISL411220,ISL410720,ISL411219,ISL406596,ISL406597	0	1.99717	1.99717	5	2.16714	3.70309	0	0.665722	0.665722	0	0.155807	0.155807	0	0.0141643	0.0141643	5
v_7	ISL415460,ISL415465,ISL415466,ISL415469,ISL415515	0	1.99717	1.99717	5	2.16714	3.70309	0	0.665722	0.665722	0	0.155807	0.155807	0	0.0141643	0.0141643	5
v_8	ISL415489,ISL413577,ISL415507,ISL413583,ISL414551	0	1.99717	1.99717	5	2.16714	3.70309	0	0.665722	0.665722	0	0.155807	0.155807	0	0.0141643	0.0141643	5
v_9	ISL407214,ISL407215,ISL404895,ISL411060	1	1.59773	0.22362	0	1.73371	1.73371	3	0.532578	11.4315	0	0.124646	0.124646	0	0.0113314	0.0113314	4
v_10	ISL413566,ISL414443,ISL413591,ISL413555	0	1.59773	1.59773	4	1.73371	2.96247	0	0.532578	0.532578	0	0.124646	0.124646	0	0.0113314	0.0113314	4
v_11	ISL415468,ISL415511,ISL415530,ISL414554	0	1.59773	1.59773	4	1.73371	2.96247	0	0.532578	0.532578	0	0.124646	0.124646	0	0.0113314	0.0113314	4
v_12	ISL403936,ISL403937,ISL406531	3	1.1983	2.70894	0	1.30028	1.30028	0	0.399433	0.399433	0	0.0934844	0.0934844	0	0.00849858	0.00849858	3
v_13	ISL410715,ISL410716,ISL410536	3	1.1983	2.70894	0	1.30028	1.30028	0	0.399433	0.399433	0	0.0934844	0.0934844	0	0.00849858	0.00849858	3
v_14	ISL411926,ISL413750,MT0661751	3	1.1983	2.70894	0	1.30028	1.30028	0	0.399433	0.399433	0	0.0934844	0.0934844	0	0.00849858	0.00849858	3
v_15	ISL411954,ISL410718,ISL407894	0	1.1983	1.1983	0	1.30028	1.30028	1	0.399433	0.90298	2	0.0934844	38.8814	0	0.00849858	0.00849858	3
v_16	ISL413022,ISL413579,ISL413587	0	1.1983	1.1983	3	1.30028	2.22185	0	0.399433	0.399433	0	0.0934844	0.0934844	0	0.00849858	0.00849858	3
v_17	ISL414545,ISL414557,ISL414561	0	1.1983	1.1983	3	1.30028	2.22185	0	0.399433	0.399433	0	0.0934844	0.0934844	0	0.00849858	0.00849858	3
v_18	ISL415455,ISL414021,ISL414022	0	1.1983	1.1983	3	1.30028	2.22185	0	0.399433	0.399433	0	0.0934844	0.0934844	0	0.00849858	0.00849858	3
v_19	ISL415462,ISL415518,ISL415520	0	1.1983	1.1983	3	1.30028	2.22185	0	0.399433	0.399433	0	0.0934844	0.0934844	0	0.00849858	0.00849858	3
v_20	ISL415473,ISL415474,ISL415499	0	1.1983	1.1983	3	1.30028	2.22185	0	0.399433	0.399433	0	0.0934844	0.0934844	0	0.00849858	0.00849858	3
v_21	ISL406535,ISL406536	2	0.798867	1.80596	0	0.866856	0.866856	0	0.266289	0.266289	0	0.0623229	0.0623229	0	0.00566572	0.00566572	2
v_22	ISL407987,ISL410537	2	0.798867	1.80596	0	0.866856	0.866856	0	0.266289	0.266289	0	0.0623229	0.0623229	0	0.00566572	0.00566572	2
v_23	ISL408008,ISL408009	0	0.798867	0.798867	0	0.866856	0.866856	2	0.266289	11.2876	0	0.0623229	0.0623229	0	0.00566572	0.00566572	2
v_24	ISL411218,ISL408430	0	0.798867	0.798867	2	0.866856	1.48123	0	0.266289	0.266289	0	0.0623229	0.0623229	0	0.00566572	0.00566572	2
v_25	ISL411955,ISL412898	1	0.798867	0.0506399	0	0.866856	0.866856	1	0.266289	2.02161	0	0.0623229	0.0623229	0	0.00566572	0.00566572	2
v_26	ISL411957,MT0936312	2	0.798867	1.80596	0	0.866856	0.866856	0	0.266289	0.266289	0	0.0623229	0.0623229	0	0.00566572	0.00566572	2
v_27	ISL412029,ISL414528	2	0.798867	1.80596	0	0.866856	0.866856	0	0.266289	0.266289	0	0.0623229	0.0623229	0	0.00566572	0.00566572	2
v_28	ISL412966,ISL406533	2	0.798867	1.80596	0	0.866856	0.866856	0	0.266289	0.266289	0	0.0623229	0.0623229	0	0.00566572	0.00566572	2
v_29	ISL412974,ISL410546	0	0.798867	0.798867	2	0.866856	1.48123	0	0.266289	0.266289	0	0.0623229	0.0623229	0	0.00566572	0.00566572	2
v_30	ISL413580,ISL413590	0	0.798867	0.798867	2	0.866856	1.48123	0	0.266289	0.266289	0	0.0623229	0.0623229	0	0.00566572	0.00566572	2
v_31	ISL413653,ISL414366	0	0.798867	0.798867	0	0.866856	0.866856	2	0.266289	11.2876	0	0.0623229	0.0623229	0	0.00566572	0.00566572	2
v_32	ISL413694,ISL413692	2	0.798867	1.80596	0	0.866856	0.866856	0	0.266289	0.266289	0	0.0623229	0.0623229	0	0.00566572	0.00566572	2
v_33	ISL413697,ISL413761	2	0.798867	1.80596	0	0.866856	0.866856	0	0.266289	0.266289	0	0.0623229	0.0623229	0	0.00566572	0.00566572	2
v_34	ISL414019,ISL414020	0	0.798867	0.798867	2	0.866856	1.48123	0	0.266289	0.266289	0	0.0623229	0.0623229	0	0.00566572	0.00566572	2
v_35	ISL414484,ISL407988	1	0.798867	0.0506399	0	0.866856	0.866856	1	0.266289	2.02161	0	0.0623229	0.0623229	0	0.00566572	0.00566572	2
v_36	ISL414519,ISL414517	2	0.798867	1.80596	0	0.866856	0.866856	0	0.266289	0.266289	0	0.0623229	0.0623229	0	0.00566572	0.00566572	2
v_37	ISL415459,ISL414023	0	0.798867	0.798867	2	0.866856	1.48123	0	0.266289	0.266289	0	0.0623229	0.0623229	0	0.00566572	0.00566572	2
v_38	ISL415461,ISL415526	0	0.798867	0.798867	2	0.866856	1.48123	0	0.266289	0.266289	0	0.0623229	0.0623229	0	0.00566572	0.00566572	2
v_39	ISL415467,ISL415483	0	0.798867	0.798867	2	0.866856	1.48123	0	0.266289	0.266289	0	0.0623229	0.0623229	0	0.00566572	0.00566572	2
v_40	ISL415480,ISL414445	0	0.798867	0.798867	2	0.866856	1.48123	0	0.266289	0.266289	0	0.0623229	0.0623229	0	0.00566572	0.00566572	2
v_41	ISL415498,ISL414429	0	0.798867	0.798867	2	0.866856	1.48123	0	0.266289	0.266289	0	0.0623229	0.0623229	0	0.00566572	0.00566572	2
v_42	ISL415501,ISL415524	0	0.798867	0.798867	2	0.866856	1.48123	0	0.266289	0.266289	0	0.0623229	0.0623229	0	0.00566572	0.00566572	2
v_43	ISL415506,ISL415508	0	0.798867	0.798867	2	0.866856	1.48123	0	0.266289	0.266289	0	0.0623229	0.0623229	0	0.00566572	0.00566572	2
v_44	ISL415517,ISL415519	0	0.798867	0.798867	2	0.866856	1.48123	0	0.266289	0.266289	0	0.0623229	0.0623229	0	0.00566572	0.00566572	2
v_45	ISL415521,ISL414536	0	0.798867	0.798867	2	0.866856	1.48123	0	0.266289	0.266289	0	0.0623229	0.0623229	0	0.00566572	0.00566572	2
v_46	MT1268081,ISL415491	0	0.798867	0.798867	1	0.866856	0.0204503	1	0.266289	2.02161	0	0.0623229	0.0623229	0	0.00566572	0.00566572	2
v_47	ISL402120	1	0.399433	0.90298	0	0.433428	0.433428	0	0.133144	0.133144	0	0.0311615	0.0311615	0	0.00283286	0.00283286	1
v_48	ISL402121	1	0.399433	0.90298	0	0.433428	0.433428	0	0.133144	0.133144	0	0.0311615	0.0311615	0	0.00283286	0.00283286	1
v_49	ISL402123	1	0.399433	0.90298	0	0.433428	0.433428	0	0.133144	0.133144	0	0.0311615	0.0311615	0	0.00283286	0.00283286	1
v_50	ISL402127	1	0.399433	0.90298	0	0.433428	0.433428	0	0.133144	0.133144	0	0.0311615	0.0311615	0	0.00283286	0.00283286	1
v_51	ISL402128	1	0.399433	0.90298	0	0.433428	0.433428	0	0.133144	0.133144	0	0.0311615	0.0311615	0	0.00283286	0.00283286	1
v_52	ISL402130	1	0.399433	0.90298	0	0.433428	0.433428	0	0.133144	0.133144	0	0.0311615	0.0311615	0	0.00283286	0.00283286	1
v_53	ISL402132	1	0.399433	0.90298	0	0.433428	0.433428	0	0.133144	0.133144	0	0.0311615	0.0311615	0	0.00283286	0.00283286	1
v_54	ISL403928	1	0.399433	0.90298	0	0.433428	0.433428	0	0.133144	0.133144	0	0.0311615	0.0311615	0	0.00283286	0.00283286	1
v_55	ISL403930	1	0.399433	0.90298	0	0.433428	0.433428	0	0.133144	0.133144	0	0.0311615	0.0311615	0	0.00283286	0.00283286	1
v_56	ISL403931	1	0.399433	0.90298	0	0.433428	0.433428	0	0.133144	0.133144	0	0.0311615	0.0311615	0	0.00283286	0.00283286	1
v_57	ISL403934	1	0.399433	0.90298	0	0.433428	0.433428	0	0.133144	0.133144	0	0.0311615	0.0311615	0	0.00283286	0.00283286	1
v_58	ISL404227	1	0.399433	0.90298	0	0.433428	0.433428	0	0.133144	0.133144	0	0.0311615	0.0311615	0	0.00283286	0.00283286	1
v_59	ISL405839	1	0.399433	0.90298	0	0.433428	0.433428	0	0.133144	0.133144	0	0.0311615	0.0311615	0	0.00283286	0.00283286	1
v_60	ISL406031	1	0.399433	0.90298	0	0.433428	0.433428	0	0.133144	0.133144	0	0.0311615	0.0311615	0	0.00283286	0.00283286	1
v_61	ISL406034	1	0.399433	0.90298	0	0.433428	0.433428	0	0.133144	0.133144	0	0.0311615	0.0311615	0	0.00283286	0.00283286	1
v_62	ISL406036	0	0.399433	0.399433	0	0.433428	0.433428	1	0.133144	5.64378	0	0.0311615	0.0311615	0	0.00283286	0.00283286	1
v_63	ISL406223	0	0.399433	0.399433	0	0.433428	0.433428	1	0.133144	5.64378	0	0.0311615	0.0311615	0	0.00283286	0.00283286	1
v_64	ISL406534	0	0.399433	0.399433	0	0.433428	0.433428	1	0.133144	5.64378	0	0.0311615	0.0311615	0	0.00283286	0.00283286	1
v_65	ISL406592	1	0.399433	0.90298	0	0.433428	0.433428	0	0.133144	0.133144	0	0.0311615	0.0311615	0	0.00283286	0.00283286	1
v_66	ISL406594	1	0.399433	0.90298	0	0.433428	0.433428	0	0.133144	0.133144	0	0.0311615	0.0311615	0	0.00283286	0.00283286	1
v_67	ISL406595	1	0.399433	0.90298	0	0.433428	0.433428	0	0.133144	0.133144	0	0.0311615	0.0311615	0	0.00283286	0.00283286	1
v_68	ISL406798	1	0.399433	0.90298	0	0.433428	0.433428	0	0.133144	0.133144	0	0.0311615	0.0311615	0	0.00283286	0.00283286	1
v_69	ISL406801	1	0.399433	0.90298	0	0.433428	0.433428	0	0.133144	0.133144	0	0.0311615	0.0311615	0	0.00283286	0.00283286	1
v_70	ISL406844	1	0.399433	0.90298	0	0.433428	0.433428	0	0.133144	0.133144	0	0.0311615	0.0311615	0	0.00283286	0.00283286	1
v_71	ISL406862	0	0.399433	0.399433	0	0.433428	0.433428	0	0.133144	0.133144	1	0.0311615	30.1221	0	0.00283286	0.00283286	1
v_72	ISL406973	0	0.399433	0.399433	1	0.433428	0.740617	0	0.133144	0.133144	0	0.0311615	0.0311615	0	0.00283286	0.00283286	1
v_73	ISL407896	1	0.399433	0.90298	0	0.433428	0.433428	0	0.133144	0.133144	0	0.0311615	0.0311615	0	0.00283286	0.00283286	1
v_74	ISL408010	0	0.399433	0.399433	0	0.433428	0.433428	0	0.133144	0.133144	1	0.0311615	30.1221	0	0.00283286	0.00283286	1
v_75	ISL408431	0	0.399433	0.399433	0	0.433428	0.433428	1	0.133144	5.64378	0	0.0311615	0.0311615	0	0.00283286	0.00283286	1
v_76	ISL408478	0	0.399433	0.399433	1	0.433428	0.740617	0	0.133144	0.133144	0	0.0311615	0.0311615	0	0.00283286	0.00283286	1
v_77	ISL408514	1	0.399433	0.90298	0	0.433428	0.433428	0	0.133144	0.133144	0	0.0311615	0.0311615	0	0.00283286	0.00283286	1
v_78	ISL408515	1	0.399433	0.90298	0	0.433428	0.433428	0	0.133144	0.133144	0	0.0311615	0.0311615	0	0.00283286	0.00283286	1
v_79	ISL408665	1	0.399433	0.90298	0	0.433428	0.433428	0	0.133144	0.133144	0	0.0311615	0.0311615	0	0.00283286	0.00283286	1
v_80	ISL408666	1	0.399433	0.90298	0	0.433428	0.433428	0	0.133144	0.133144	0	0.0311615	0.0311615	0	0.00283286	0.00283286	1
v_81	ISL408667	1	0.399433	0.90298	0	0.433428	0.433428	0	0.133144	0.133144	0	0.0311615	0.0311615	0	0.00283286	0.00283286	1
v_82	ISL408668	1	0.399433	0.90298	0	0.433428	0.433428	0	0.133144	0.133144	0	0.0311615	0.0311615	0	0.00283286	0.00283286	1
v_83	ISL408669	1	0.399433	0.90298	0	0.433428	0.433428	0	0.133144	0.133144	0	0.0311615	0.0311615	0	0.00283286	0.00283286	1
v_84	ISL408670	1	0.399433	0.90298	0	0.433428	0.433428	0	0.133144	0.133144	0	0.0311615	0.0311615	0	0.00283286	0.00283286	1
v_85	ISL408976	0	0.399433	0.399433	0	0.433428	0.433428	1	0.133144	5.64378	0	0.0311615	0.0311615	0	0.00283286	0.00283286	1
v_86	ISL408977	0	0.399433	0.399433	0	0.433428	0.433428	0	0.133144	0.133144	1	0.0311615	30.1221	0	0.00283286	0.00283286	1
v_87	ISL410045	0	0.399433	0.399433	0	0.433428	0.433428	0	0.133144	0.133144	1	0.0311615	30.1221	0	0.00283286	0.00283286	1
v_88	ISL410218	0	0.399433	0.399433	0	0.433428	0.433428	1	0.133144	5.64378	0	0.0311615	0.0311615	0	0.00283286	0.00283286	1
v_89	ISL410301	1	0.399433	0.90298	0	0.433428	0.433428	0	0.133144	0.133144	0	0.0311615	0.0311615	0	0.00283286	0.00283286	1
v_90	ISL410713	1	0.399433	0.90298	0	0.433428	0.433428	0	0.133144	0.133144	0	0.0311615	0.0311615	0	0.00283286	0.00283286	1
v_91	ISL410717	1	0.399433	0.90298	0	0.433428	0.433428	0	0.133144	0.133144	0	0.0311615	0.0311615	0	0.00283286	0.00283286	1
v_92	ISL410719	0	0.399433	0.399433	0	0.433428	0.433428	0	0.133144	0.133144	1	0.0311615	30.1221	0	0.00283286	0.00283286	1
v_93	ISL411066	1	0.399433	0.90298	0	0.433428	0.433428	0	0.133144	0.133144	0	0.0311615	0.0311615	0	0.00283286	0.00283286	1
v_94	ISL411902	1	0.399433	0.90298	0	0.433428	0.433428	0	0.133144	0.133144	0	0.0311615	0.0311615	0	0.00283286	0.00283286	1
v_95	ISL411929	1	0.399433	0.90298	0	0.433428	0.433428	0	0.133144	0.133144	0	0.0311615	0.0311615	0	0.00283286	0.00283286	1
v_96	ISL411950	1	0.399433	0.90298	0	0.433428	0.433428	0	0.133144	0.133144	0	0.0311615	0.0311615	0	0.00283286	0.00283286	1
v_97	ISL411951	1	0.399433	0.90298	0	0.433428	0.433428	0	0.133144	0.133144	0	0.0311615	0.0311615	0	0.00283286	0.00283286	1
v_98	ISL411952	0	0.399433	0.399433	1	0.433428	0.740617	0	0.133144	0.133144	0	0.0311615	0.0311615	0	0.00283286	0.00283286	1
v_99	ISL411956	1	0.399433	0.90298	0	0.433428	0.433428	0	0.133144	0.133144	0	0.0311615	0.0311615	0	0.00283286	0.00283286	1
v_100	ISL412030	0	0.399433	0.399433	0	0.433428	0.433428	1	0.133144	5.64378	0	0.0311615	0.0311615	0	0.00283286	0.00283286	1
v_101	ISL412459	1	0.399433	0.90298	0	0.433428	0.433428	0	0.133144	0.133144	0	0.0311615	0.0311615	0	0.00283286	0.00283286	1
v_102	ISL412862	1	0.399433	0.90298	0	0.433428	0.433428	0	0.133144	0.133144	0	0.0311615	0.0311615	0	0.00283286	0.00283286	1
v_103	ISL412967	0	0.399433	0.399433	0	0.433428	0.433428	1	0.133144	5.64378	0	0.0311615	0.0311615	0	0.00283286	0.00283286	1
v_104	ISL412968	1	0.399433	0.90298	0	0.433428	0.433428	0	0.133144	0.133144	0	0.0311615	0.0311615	0	0.00283286	0.00283286	1
v_105	ISL412969	1	0.399433	0.90298	0	0.433428	0.433428	0	0.133144	0.133144	0	0.0311615	0.0311615	0	0.00283286	0.00283286	1
v_106	ISL412975	0	0.399433	0.399433	0	0.433428	0.433428	0	0.133144	0.133144	1	0.0311615	30.1221	0	0.00283286	0.00283286	1
v_107	ISL412978	1	0.399433	0.90298	0	0.433428	0.433428	0	0.133144	0.133144	0	0.0311615	0.0311615	0	0.00283286	0.00283286	1
v_108	ISL412980	1	0.399433	0.90298	0	0.433428	0.433428	0	0.133144	0.133144	0	0.0311615	0.0311615	0	0.00283286	0.00283286	1
v_109	ISL412982	1	0.399433	0.90298	0	0.433428	0.433428	0	0.133144	0.133144	0	0.0311615	0.0311615	0	0.00283286	0.00283286	1
v_110	ISL413018	1	0.399433	0.90298	0	0.433428	0.433428	0	0.133144	0.133144	0	0.0311615	0.0311615	0	0.00283286	0.00283286	1
v_111	ISL413019	0	0.399433	0.399433	1	0.433428	0.740617	0	0.133144	0.133144	0	0.0311615	0.0311615	0	0.00283286	0.00283286	1
v_112	ISL413025	0	0.399433	0.399433	0	0.433428	0.433428	1	0.133144	5.64378	0	0.0311615	0.0311615	0	0.00283286	0.00283286	1
v_113	ISL413214	0	0.399433	0.399433	0	0.433428	0.433428	0	0.133144	0.133144	1	0.0311615	30.1221	0	0.00283286	0.00283286	1
v_114	ISL413455	0	0.399433	0.399433	0	0.433428	0.433428	1	0.133144	5.64378	0	0.0311615	0.0311615	0	0.00283286	0.00283286	1
v_115	ISL413458	0	0.399433	0.399433	0	0.433428	0.433428	1	0.133144	5.64378	0	0.0311615	0.0311615	0	0.00283286	0.00283286	1
v_116	ISL413485	1	0.399433	0.90298	0	0.433428	0.433428	0	0.133144	0.133144	0	0.0311615	0.0311615	0	0.00283286	0.00283286	1
v_117	ISL413520	1	0.399433	0.90298	0	0.433428	0.433428	0	0.133144	0.133144	0	0.0311615	0.0311615	0	0.00283286	0.00283286	1
v_118	ISL413522	1	0.399433	0.90298	0	0.433428	0.433428	0	0.133144	0.133144	0	0.0311615	0.0311615	0	0.00283286	0.00283286	1
v_119	ISL413523	1	0.399433	0.90298	0	0.433428	0.433428	0	0.133144	0.133144	0	0.0311615	0.0311615	0	0.00283286	0.00283286	1
v_120	ISL413563	0	0.399433	0.399433	0	0.433428	0.433428	1	0.133144	5.64378	0	0.0311615	0.0311615	0	0.00283286	0.00283286	1
v_121	ISL413572	0	0.399433	0.399433	1	0.433428	0.740617	0	0.133144	0.133144	0	0.0311615	0.0311615	0	0.00283286	0.00283286	1
v_122	ISL413573	0	0.399433	0.399433	1	0.433428	0.740617	0	0.133144	0.133144	0	0.0311615	0.0311615	0	0.00283286	0.00283286	1
v_123	ISL413582	0	0.399433	0.399433	1	0.433428	0.740617	0	0.133144	0.133144	0	0.0311615	0.0311615	0	0.00283286	0.00283286	1
v_124	ISL413589	0	0.399433	0.399433	1	0.433428	0.740617	0	0.133144	0.133144	0	0.0311615	0.0311615	0	0.00283286	0.00283286	1
v_125	ISL413593	0	0.399433	0.399433	1	0.433428	0.740617	0	0.133144	0.133144	0	0.0311615	0.0311615	0	0.00283286	0.00283286	1
v_126	ISL413603	0	0.399433	0.399433	1	0.433428	0.740617	0	0.133144	0.133144	0	0.0311615	0.0311615	0	0.00283286	0.00283286	1
v_127	ISL413606	0	0.399433	0.399433	0	0.433428	0.433428	1	0.133144	5.64378	0	0.0311615	0.0311615	0	0.00283286	0.00283286	1
v_128	ISL413607	0	0.399433	0.399433	0	0.433428	0.433428	1	0.133144	5.64378	0	0.0311615	0.0311615	0	0.00283286	0.00283286	1
v_129	ISL413609	0	0.399433	0.399433	0	0.433428	0.433428	1	0.133144	5.64378	0	0.0311615	0.0311615	0	0.00283286	0.00283286	1
v_130	ISL413611	0	0.399433	0.399433	0	0.433428	0.433428	1	0.133144	5.64378	0	0.0311615	0.0311615	0	0.00283286	0.00283286	1
v_131	ISL413612	0	0.399433	0.399433	0	0.433428	0.433428	1	0.133144	5.64378	0	0.0311615	0.0311615	0	0.00283286	0.00283286	1
v_132	ISL413613	0	0.399433	0.399433	0	0.433428	0.433428	1	0.133144	5.64378	0	0.0311615	0.0311615	0	0.00283286	0.00283286	1
v_133	ISL413615	0	0.399433	0.399433	0	0.433428	0.433428	1	0.133144	5.64378	0	0.0311615	0.0311615	0	0.00283286	0.00283286	1
v_134	ISL413616	0	0.399433	0.399433	0	0.433428	0.433428	1	0.133144	5.64378	0	0.0311615	0.0311615	0	0.00283286	0.00283286	1
v_135	ISL413617	0	0.399433	0.399433	0	0.433428	0.433428	1	0.133144	5.64378	0	0.0311615	0.0311615	0	0.00283286	0.00283286	1
v_136	ISL413619	0	0.399433	0.399433	0	0.433428	0.433428	1	0.133144	5.64378	0	0.0311615	0.0311615	0	0.00283286	0.00283286	1
v_137	ISL413622	0	0.399433	0.399433	0	0.433428	0.433428	1	0.133144	5.64378	0	0.0311615	0.0311615	0	0.00283286	0.00283286	1
v_138	ISL413650	0	0.399433	0.399433	0	0.433428	0.433428	1	0.133144	5.64378	0	0.0311615	0.0311615	0	0.00283286	0.00283286	1
v_139	ISL413651	0	0.399433	0.399433	0	0.433428	0.433428	1	0.133144	5.64378	0	0.0311615	0.0311615	0	0.00283286	0.00283286	1
v_140	ISL413693	1	0.399433	0.90298	0	0.433428	0.433428	0	0.133144	0.133144	0	0.0311615	0.0311615	0	0.00283286	0.00283286	1
v_141	ISL413711	1	0.399433	0.90298	0	0.433428	0.433428	0	0.133144	0.133144	0	0.0311615	0.0311615	0	0.00283286	0.00283286	1
v_142	ISL413749	1	0.399433	0.90298	0	0.433428	0.433428	0	0.133144	0.133144	0	0.0311615	0.0311615	0	0.00283286	0.00283286	1
v_143	ISL413751	1	0.399433	0.90298	0	0.433428	0.433428	0	0.133144	0.133144	0	0.0311615	0.0311615	0	0.00283286	0.00283286	1
v_144	ISL413791	1	0.399433	0.90298	0	0.433428	0.433428	0	0.133144	0.133144	0	0.0311615	0.0311615	0	0.00283286	0.00283286	1
v_145	ISL413809	1	0.399433	0.90298	0	0.433428	0.433428	0	0.133144	0.133144	0	0.0311615	0.0311615	0	0.00283286	0.00283286	1
v_146	ISL413996	0	0.399433	0.399433	1	0.433428	0.740617	0	0.133144	0.133144	0	0.0311615	0.0311615	0	0.00283286	0.00283286	1
v_147	ISL413999	0	0.399433	0.399433	1	0.433428	0.740617	0	0.133144	0.133144	0	0.0311615	0.0311615	0	0.00283286	0.00283286	1
v_148	ISL414363	0	0.399433	0.399433	0	0.433428	0.433428	1	0.133144	5.64378	0	0.0311615	0.0311615	0	0.00283286	0.00283286	1
v_149	ISL414414	0	0.399433	0.399433	0	0.433428	0.433428	0	0.133144	0.133144	1	0.0311615	30.1221	0	0.00283286	0.00283286	1
v_150	ISL414428	0	0.399433	0.399433	1	0.433428	0.740617	0	0.133144	0.133144	0	0.0311615	0.0311615	0	0.00283286	0.00283286	1
v_151	ISL414435	0	0.399433	0.399433	1	0.433428	0.740617	0	0.133144	0.133144	0	0.0311615	0.0311615	0	0.00283286	0.00283286	1
v_152	ISL414451	0	0.399433	0.399433	1	0.433428	0.740617	0	0.133144	0.133144	0	0.0311615	0.0311615	0	0.00283286	0.00283286	1
v_153	ISL414452	0	0.399433	0.399433	1	0.433428	0.740617	0	0.133144	0.133144	0	0.0311615	0.0311615	0	0.00283286	0.00283286	1
v_154	ISL414457	0	0.399433	0.399433	1	0.433428	0.740617	0	0.133144	0.133144	0	0.0311615	0.0311615	0	0.00283286	0.00283286	1
v_155	ISL414467	0	0.399433	0.399433	1	0.433428	0.740617	0	0.133144	0.133144	0	0.0311615	0.0311615	0	0.00283286	0.00283286	1
v_156	ISL414468	0	0.399433	0.399433	1	0.433428	0.740617	0	0.133144	0.133144	0	0.0311615	0.0311615	0	0.00283286	0.00283286	1
v_157	ISL414470	0	0.399433	0.399433	1	0.433428	0.740617	0	0.133144	0.133144	0	0.0311615	0.0311615	0	0.00283286	0.00283286	1
v_158	ISL414510	1	0.399433	0.90298	0	0.433428	0.433428	0	0.133144	0.133144	0	0.0311615	0.0311615	0	0.00283286	0.00283286	1
v_159	ISL414511	1	0.399433	0.90298	0	0.433428	0.433428	0	0.133144	0.133144	0	0.0311615	0.0311615	0	0.00283286	0.00283286	1
v_160	ISL414520	0	0.399433	0.399433	1	0.433428	0.740617	0	0.133144	0.133144	0	0.0311615	0.0311615	0	0.00283286	0.00283286	1
v_161	ISL414521	0	0.399433	0.399433	1	0.433428	0.740617	0	0.133144	0.133144	0	0.0311615	0.0311615	0	0.00283286	0.00283286	1
v_162	ISL414527	1	0.399433	0.90298	0	0.433428	0.433428	0	0.133144	0.133144	0	0.0311615	0.0311615	0	0.00283286	0.00283286	1
v_163	ISL414537	0	0.399433	0.399433	1	0.433428	0.740617	0	0.133144	0.133144	0	0.0311615	0.0311615	0	0.00283286	0.00283286	1
v_164	ISL414539	0	0.399433	0.399433	1	0.433428	0.740617	0	0.133144	0.133144	0	0.0311615	0.0311615	0	0.00283286	0.00283286	1
v_165	ISL414543	0	0.399433	0.399433	1	0.433428	0.740617	0	0.133144	0.133144	0	0.0311615	0.0311615	0	0.00283286	0.00283286	1
v_166	ISL414544	0	0.399433	0.399433	1	0.433428	0.740617	0	0.133144	0.133144	0	0.0311615	0.0311615	0	0.00283286	0.00283286	1
v_167	ISL414549	0	0.399433	0.399433	1	0.433428	0.740617	0	0.133144	0.133144	0	0.0311615	0.0311615	0	0.00283286	0.00283286	1
v_168	ISL414555	0	0.399433	0.399433	1	0.433428	0.740617	0	0.133144	0.133144	0	0.0311615	0.0311615	0	0.00283286	0.00283286	1
v_169	ISL414559	0	0.399433	0.399433	1	0.433428	0.740617	0	0.133144	0.133144	0	0.0311615	0.0311615	0	0.00283286	0.00283286	1
v_170	ISL414562	0	0.399433	0.399433	1	0.433428	0.740617	0	0.133144	0.133144	0	0.0311615	0.0311615	0	0.00283286	0.00283286	1
v_171	ISL414563	0	0.399433	0.399433	1	0.433428	0.740617	0	0.133144	0.133144	0	0.0311615	0.0311615	0	0.00283286	0.00283286	1
v_172	ISL414569	1	0.399433	0.90298	0	0.433428	0.433428	0	0.133144	0.133144	0	0.0311615	0.0311615	0	0.00283286	0.00283286	1
v_173	ISL414571	1	0.399433	0.90298	0	0.433428	0.433428	0	0.133144	0.133144	0	0.0311615	0.0311615	0	0.00283286	0.00283286	1
v_174	ISL414577	0	0.399433	0.399433	0	0.433428	0.433428	0	0.133144	0.133144	0	0.0311615	0.0311615	1	0.00283286	351.003	1
v_175	ISL414595	0	0.399433	0.399433	0	0.433428	0.433428	1	0.133144	5.64378	0	0.0311615	0.0311615	0	0.00283286	0.00283286	1
v_176	ISL414600	0	0.399433	0.399433	1	0.433428	0.740617	0	0.133144	0.133144	0	0.0311615	0.0311615	0	0.00283286	0.00283286	1
v_177	ISL414601	0	0.399433	0.399433	1	0.433428	0.740617	0	0.133144	0.133144	0	0.0311615	0.0311615	0	0.00283286	0.00283286	1
v_178	ISL414635	0	0.399433	0.399433	1	0.433428	0.740617	0	0.133144	0.133144	0	0.0311615	0.0311615	0	0.00283286	0.00283286	1
v_179	ISL414636	0	0.399433	0.399433	1	0.433428	0.740617	0	0.133144	0.133144	0	0.0311615	0.0311615	0	0.00283286	0.00283286	1
v_180	ISL414638	0	0.399433	0.399433	1	0.433428	0.740617	0	0.133144	0.133144	0	0.0311615	0.0311615	0	0.00283286	0.00283286	1
v_181	ISL414663	1	0.399433	0.90298	0	0.433428	0.433428	0	0.133144	0.133144	0	0.0311615	0.0311615	0	0.00283286	0.00283286	1
v_182	ISL414692	1	0.399433	0.90298	0	0.433428	0.433428	0	0.133144	0.133144	0	0.0311615	0.0311615	0	0.00283286	0.00283286	1
v_183	ISL414940	1	0.399433	0.90298	0	0.433428	0.433428	0	0.133144	0.133144	0	0.0311615	0.0311615	0	0.00283286	0.00283286	1
v_184	ISL414941	1	0.399433	0.90298	0	0.433428	0.433428	0	0.133144	0.133144	0	0.0311615	0.0311615	0	0.00283286	0.00283286	1
v_185	ISL415153	0	0.399433	0.399433	1	0.433428	0.740617	0	0.133144	0.133144	0	0.0311615	0.0311615	0	0.00283286	0.00283286	1
v_186	ISL415154	0	0.399433	0.399433	1	0.433428	0.740617	0	0.133144	0.133144	0	0.0311615	0.0311615	0	0.00283286	0.00283286	1
v_187	ISL415155	0	0.399433	0.399433	1	0.433428	0.740617	0	0.133144	0.133144	0	0.0311615	0.0311615	0	0.00283286	0.00283286	1
v_188	ISL415156	0	0.399433	0.399433	1	0.433428	0.740617	0	0.133144	0.133144	0	0.0311615	0.0311615	0	0.00283286	0.00283286	1
v_189	ISL415157	0	0.399433	0.399433	1	0.433428	0.740617	0	0.133144	0.133144	0	0.0311615	0.0311615	0	0.00283286	0.00283286	1
v_190	ISL415158	0	0.399433	0.399433	1	0.433428	0.740617	0	0.133144	0.133144	0	0.0311615	0.0311615	0	0.00283286	0.00283286	1
v_191	ISL415159	0	0.399433	0.399433	1	0.433428	0.740617	0	0.133144	0.133144	0	0.0311615	0.0311615	0	0.00283286	0.00283286	1
v_192	ISL415454	0	0.399433	0.399433	1	0.433428	0.740617	0	0.133144	0.133144	0	0.0311615	0.0311615	0	0.00283286	0.00283286	1
v_193	ISL415456	0	0.399433	0.399433	1	0.433428	0.740617	0	0.133144	0.133144	0	0.0311615	0.0311615	0	0.00283286	0.00283286	1
v_194	ISL415457	0	0.399433	0.399433	1	0.433428	0.740617	0	0.133144	0.133144	0	0.0311615	0.0311615	0	0.00283286	0.00283286	1
v_195	ISL415458	0	0.399433	0.399433	1	0.433428	0.740617	0	0.133144	0.133144	0	0.0311615	0.0311615	0	0.00283286	0.00283286	1
v_196	ISL415464	0	0.399433	0.399433	1	0.433428	0.740617	0	0.133144	0.133144	0	0.0311615	0.0311615	0	0.00283286	0.00283286	1
v_197	ISL415471	0	0.399433	0.399433	1	0.433428	0.740617	0	0.133144	0.133144	0	0.0311615	0.0311615	0	0.00283286	0.00283286	1
v_198	ISL415472	0	0.399433	0.399433	1	0.433428	0.740617	0	0.133144	0.133144	0	0.0311615	0.0311615	0	0.00283286	0.00283286	1
v_199	ISL415475	0	0.399433	0.399433	1	0.433428	0.740617	0	0.133144	0.133144	0	0.0311615	0.0311615	0	0.00283286	0.00283286	1
v_200	ISL415476	0	0.399433	0.399433	1	0.433428	0.740617	0	0.133144	0.133144	0	0.0311615	0.0311615	0	0.00283286	0.00283286	1
v_201	ISL415478	0	0.399433	0.399433	1	0.433428	0.740617	0	0.133144	0.133144	0	0.0311615	0.0311615	0	0.00283286	0.00283286	1
v_202	ISL415479	0	0.399433	0.399433	1	0.433428	0.740617	0	0.133144	0.133144	0	0.0311615	0.0311615	0	0.00283286	0.00283286	1
v_203	ISL415481	0	0.399433	0.399433	1	0.433428	0.740617	0	0.133144	0.133144	0	0.0311615	0.0311615	0	0.00283286	0.00283286	1
v_204	ISL415482	0	0.399433	0.399433	1	0.433428	0.740617	0	0.133144	0.133144	0	0.0311615	0.0311615	0	0.00283286	0.00283286	1
v_205	ISL415485	0	0.399433	0.399433	1	0.433428	0.740617	0	0.133144	0.133144	0	0.0311615	0.0311615	0	0.00283286	0.00283286	1
v_206	ISL415486	0	0.399433	0.399433	1	0.433428	0.740617	0	0.133144	0.133144	0	0.0311615	0.0311615	0	0.00283286	0.00283286	1
v_207	ISL415487	0	0.399433	0.399433	1	0.433428	0.740617	0	0.133144	0.133144	0	0.0311615	0.0311615	0	0.00283286	0.00283286	1
v_208	ISL415488	0	0.399433	0.399433	1	0.433428	0.740617	0	0.133144	0.133144	0	0.0311615	0.0311615	0	0.00283286	0.00283286	1
v_209	ISL415492	0	0.399433	0.399433	1	0.433428	0.740617	0	0.133144	0.133144	0	0.0311615	0.0311615	0	0.00283286	0.00283286	1
v_210	ISL415495	0	0.399433	0.399433	1	0.433428	0.740617	0	0.133144	0.133144	0	0.0311615	0.0311615	0	0.00283286	0.00283286	1
v_211	ISL415500	0	0.399433	0.399433	1	0.433428	0.740617	0	0.133144	0.133144	0	0.0311615	0.0311615	0	0.00283286	0.00283286	1
v_212	ISL415505	0	0.399433	0.399433	1	0.433428	0.740617	0	0.133144	0.133144	0	0.0311615	0.0311615	0	0.00283286	0.00283286	1
v_213	ISL415509	0	0.399433	0.399433	1	0.433428	0.740617	0	0.133144	0.133144	0	0.0311615	0.0311615	0	0.00283286	0.00283286	1
v_214	ISL415512	0	0.399433	0.399433	1	0.433428	0.740617	0	0.133144	0.133144	0	0.0311615	0.0311615	0	0.00283286	0.00283286	1
v_215	ISL415516	0	0.399433	0.399433	1	0.433428	0.740617	0	0.133144	0.133144	0	0.0311615	0.0311615	0	0.00283286	0.00283286	1
v_216	ISL415525	0	0.399433	0.399433	1	0.433428	0.740617	0	0.133144	0.133144	0	0.0311615	0.0311615	0	0.00283286	0.00283286	1
v_217	ISL415527	0	0.399433	0.399433	1	0.433428	0.740617	0	0.133144	0.133144	0	0.0311615	0.0311615	0	0.00283286	0.00283286	1
v_218	ISL415531	0	0.399433	0.399433	1	0.433428	0.740617	0	0.133144	0.133144	0	0.0311615	0.0311615	0	0.00283286	0.00283286	1
v_219	ISL415532	0	0.399433	0.399433	1	0.433428	0.740617	0	0.133144	0.133144	0	0.0311615	0.0311615	0	0.00283286	0.00283286	1
v_220	ISL415534	0	0.399433	0.399433	1	0.433428	0.740617	0	0.133144	0.133144	0	0.0311615	0.0311615	0	0.00283286	0.00283286	1
v_221	ISL415535	0	0.399433	0.399433	1	0.433428	0.740617	0	0.133144	0.133144	0	0.0311615	0.0311615	0	0.00283286	0.00283286	1
v_222	MT0499511	1	0.399433	0.90298	0	0.433428	0.433428	0	0.133144	0.133144	0	0.0311615	0.0311615	0	0.00283286	0.00283286	1
v_223	MT1232922	1	0.399433	0.90298	0	0.433428	0.433428	0	0.133144	0.133144	0	0.0311615	0.0311615	0	0.00283286	0.00283286	1
v_224	MT1232932	1	0.399433	0.90298	0	0.433428	0.433428	0	0.133144	0.133144	0	0.0311615	0.0311615	0	0.00283286	0.00283286	1
v_225	MT1528241	0	0.399433	0.399433	0	0.433428	0.433428	1	0.133144	5.64378	0	0.0311615	0.0311615	0	0.00283286	0.00283286	1
v_226	MT1927651	0	0.399433	0.399433	0	0.433428	0.433428	1	0.133144	5.64378	0	0.0311615	0.0311615	0	0.00283286	0.00283286	1
v_227	MT1927721	1	0.399433	0.90298	0	0.433428	0.433428	0	0.133144	0.133144	0	0.0311615	0.0311615	0	0.00283286	0.00283286	1
v_228	MT1927731	1	0.399433	0.90298	0	0.433428	0.433428	0	0.133144	0.133144	0	0.0311615	0.0311615	0	0.00283286	0.00283286	1

### Sheet: Sheet2
		Europe	Other
		10.3686	11.0797		Europe:	2.40701
		3.70309	3.90085		Other:	0.680627
		3.70309	3.03399
		3.70309	2.16714
		2.96247	1.73371
		2.96247	1.30028
		2.22185	1.30028
		2.22185	1.30028
		2.22185	1.30028
		2.22185	0.866856
		2.22185	0.866856
		1.48123	0.866856
		1.48123	0.866856
		1.48123	0.866856
		1.48123	0.866856
		1.48123	0.866856
		1.48123	0.866856
		1.48123	0.866856
		1.48123	0.866856
		1.48123	0.866856
		1.48123	0.866856
		1.48123	0.0204503
		1.48123	0.433428
		1.48123	0.433428
			0.433428
			0.433428
			0.433428
			0.433428
			0.433428
			0.433428
			0.433428
			0.433428
			0.433428
			0.433428
			0.433428
			0.433428
			0.433428
			0.433428
			0.433428
			0.433428
			0.433428
			0.433428
			0.433428
			0.433428
			0.433428
			0.433428
			0.433428
			0.740617
			0.433428
			0.433428
			0.433428
			0.740617
			0.433428
			0.433428
			0.433428
			0.433428
			0.433428
			0.433428
			0.433428
			0.433428
			0.433428
			0.433428
			0.433428
			0.433428
			0.433428
			0.433428
			0.433428
			0.433428
			0.433428
			0.433428
			0.433428
			0.433428
			0.433428
			0.740617
			0.433428
			0.433428
			0.433428
			0.433428
			0.433428
			0.433428
			0.433428
			0.433428
			0.433428
			0.433428
			0.433428
			0.433428
			0.740617
			0.433428
			0.433428
			0.433428
			0.433428
			0.433428
			0.433428
			0.433428
			0.433428
			0.433428
			0.740617
			0.740617
			0.740617
			0.740617
			0.740617
			0.740617
			0.433428
			0.433428
			0.433428
			0.433428
			0.433428
			0.433428
			0.433428
			0.433428
			0.433428
			0.433428
			0.433428
			0.433428
			0.433428
			0.433428
			0.433428
			0.433428
			0.433428
			0.433428
			0.433428
			0.740617
			0.740617
			0.433428
			0.433428
			0.740617
			0.740617
			0.740617
			0.740617
			0.740617
			0.740617
			0.740617
			0.740617
			0.433428
			0.433428
			0.740617
			0.740617
			0.433428
			0.740617
			0.740617
			0.740617
			0.740617
			0.740617
			0.740617
			0.740617
			0.740617
			0.740617
			0.433428
			0.433428
			0.433428
			0.433428
			0.740617
			0.740617
			0.740617
			0.740617
			0.740617
			0.433428
			0.433428
			0.433428
			0.433428
			0.740617
			0.740617
			0.740617
			0.740617
			0.740617
			0.740617
			0.740617
			0.740617
			0.740617
			0.740617
			0.740617
			0.740617
			0.740617
			0.740617
			0.740617
			0.740617
			0.740617
			0.740617
			0.740617
			0.740617
			0.740617
			0.740617
			0.740617
			0.740617
			0.740617
			0.740617
			0.740617
			0.740617
			0.740617
			0.740617
			0.740617
			0.740617
			0.740617
			0.740617
			0.740617
			0.740617
			0.740617
			0.433428
			0.433428
			0.433428
			0.433428
			0.433428
			0.433428
			0.433428
